# Spatial suppression in visual motion perception is driven by inhibition: evidence from MEG gamma oscillations

**DOI:** 10.1101/861765

**Authors:** E.V. Orekhova, E.N. Rostovtseva, V.O. Manyukhina, A.O. Prokofiev, T.S. Obukhova, A.Yu. Nikolaeva, J.F. Schneiderman, T.A. Stroganova

## Abstract

Spatial suppression (SS) is a visual perceptual phenomenon that is manifest in a reduction of directional sensitivity for drifting high-contrast gratings whose size exceeds the center of the visual field. Gratings moving at faster velocities induce stronger SS. The neural processes that give rise to such size- and velocity-dependent reductions in directional sensitivity are currently unknown, and the role of surround inhibition is unclear. In magnetoencephalogram (MEG), large high-contrast drifting gratings induce a strong gamma response (GR), which also attenuates with an increase in the gratings’ velocity. It has been suggested that the slope of this GR attenuation is mediated by inhibitory interactions in the primary visual cortex. Herein, we investigate whether SS is related to this inhibitory-based MEG measure. We evaluated SS and GR in two independent samples of participants: school-age boys and adult women. The slope of GR attenuation predicted inter-individual differences in SS in both samples. Test-retest reliability of the neuro-behavioral correlation was assessed in the adults, and was high between two sessions separated by several days or weeks. Neither frequencies nor absolute amplitudes of the GRs correlated with SS, which highlights the functional relevance of velocity-related *changes* in GR magnitude caused by augmentation of incoming input. Our findings provide evidence that links the psychophysical phenomenon of SS to inhibitory-based neural responses in the human primary visual cortex. This supports the role of inhibitory interactions as an important underlying mechanism for spatial suppression.

**Highlights:**

- The role of surround inhibition in perceptual spatial suppression (SS) is debated
- GR attenuation with increasing grating’s velocity may reflect surround inhibition
- People with greater GR attenuation exhibit stronger SS
- The neuro-behavioral correlation is replicated in school-age boys and adult women
- The surround inhibition in the V1 is an important mechanism underlying SS
