## Supplementary data tables for "Spatial suppression in visual motion perception is driven by inhibition: evidence from MEG gamma oscillations": S1_data_children_SensorSpace&Psychophysics.xls

### Sheet: children_SensorSpace&Psychophys
	For SS: all NT children with SS done and MEG tried. Children with SS and V1p<0.0001: take8=1. We take Power slope v173.
	subj with reliable gamma peaks in at least one condition (it always was 'slow')	age in years	psychophysics	threshold Large ( in sec)	threshold Small ( in sec)	% change	SS ( log10(large/small))	log10 threshold Large ( )	log10 threshold Small ( )	IQ Kaufmann ABC	Seq STAND (KABC-II: Sequential: STANDART score.)	Sim STAND (KABC-II: Simultaneous: STANDART score.)	MPI STAND (KABC-II: MPI: STANDART score.)	MEG	Ntrials slow	Ntrials medium	Ntrials fast	max Ch slow (Gradiometer with maximal gamma response)	max Ch medium	max Ch fast	wF slow (weighted frequency at maximal occipital sensors pair)	wF medium	wF fast	wF slow p<0.0001 (the same as previous, unreliable peaks (p>0.0001) deleated )	wF medium p<0.0001	wF fast p<0.0001	wPow slow ( [post-pre]/pre)	wPow medium	wPow fast	Gamma Suppression Slope (!~\FT,,, x=[1.6, 3.2, 6.0]; y=Gamma slope based on [post-pre/pre] in 3 conditions )
K0001	K0001	12.4973		0.119142	0.0263303	352.49	0.655609	-0.923936	-1.57954		118	121	123		48	43	40	MEG2112	MEG2112	MEG2042	62.3196	68.8105	75.0138	62.3196	68.8105		2.04471	0.512913	0.178808	-0.162148
K0002	K0002	11.1434		0.0524444	0.0231539	126.503	0.355075	-1.2803	-1.63538		118	124	129		78	83	82	MEG2032	MEG2112	MEG2112	62.3778	66.3128	78.7323	62.3778	66.3128	78.7323	0.956023	0.430576	0.217394	-0.131235
K0003	K0003	10.4139		0.0850663	0.0253892	235.049	0.525109	-1.07024	-1.59535		97	91	94		76	76	79	MEG2112	MEG2112	MEG2112	68.6889	73.6161	78.5892	68.6889	73.6161	78.5892	0.935887	0.628182	0.254094	-0.110211
K0004	K0004	11.7117		0.115434	0.0437395	163.913	0.42146	-0.937667	-1.35913		100	117	118		48	53	60	MEG2112	MEG2112	MEG2112	62.4133	66.2711	74.8755	62.4133	66.2711		0.861753	0.478342	0.186146	-0.125112
K0008	K0008	8.44126		0.0532542	0.0379972	40.153	0.146602	-1.27365	-1.42025		94	122	115		82	75	87	MEG2342	MEG2112	MEG2342	70.1019	76.234	81.2691	70.1019	76.234	81.2691	0.820967	0.280964	0.173294	-0.140902
K0009	K0009	11.9481		0.06225	0.0401757	54.9445	0.190176	-1.20586	-1.39604		100	94	100		63	65	67	MEG2112	MEG2112	MEG2042	62.7282	72.3889	79.9585	62.7282	72.3889	79.9585	3.09455	2.74199	1.19626	-0.081165
K0011	K0011	12.0888		0.12656	0.039525	220.202	0.505425	-0.897704	-1.40313		100	100	105		73	74	70	MEG2042	MEG2042	MEG2042	67.4963	112.512	87.516	67.4963			0.429365	0.0573384	0.0768197	-0.159638
K0012	K0012	13.3415		0.0585981	0.0260225	125.183	0.352535	-1.23212	-1.58465		103	131	112		85	80	82	MEG2032	MEG2042	MEG2042	63.8124	67.4468	108.839	63.8124	67.4468		0.581026	0.231955	0.114918	-0.138415
K0013	K0013	14.0587		0.129103	0.07906	63.2974	0.212979	-0.889064	-1.10204		103	115	117		75	76	67	MEG2112	MEG2342	MEG2342	54.5571	61.1085	68.6426	54.5571	61.1085	68.6426	3.83715	2.54793	0.813268	-0.117815
K0014		11.6557		0.0999174	0.0609393	63.9621	0.214744	-1.00036	-1.2151
K0015		8.68306		0.0455505	0.0459848	-0.944573	-0.00412172	-1.34151	-1.33739
K0016	K0016	11.3607		0.116295	0.0367262	216.653	0.500584	-0.93444	-1.43502		118	150	136		57	52	59	MEG2112	MEG2342	MEG2342	66.0451	78.7427	83.8807	66.0451	78.7427	83.8807	1.06705	0.369957	0.223286	-0.1408
K0017	K0017	8.97814		0.0833597	0.039325	111.976	0.326288	-1.07904	-1.40533		124	139	134		38	41	43	MEG2042	MEG2042	MEG2042	64.8676	62.6199	69.9291	64.8676	62.6199		1.10083	0.456223	0.206021	-0.138594
K0018	K0018	9.72541		0.139968	0.0550473	154.268	0.405292	-0.853972	-1.25926		88	119	112		59	75	61	MEG2112	MEG2112	MEG2112	66.3456	82.6258	93.8132	66.3456	82.6258	93.8132	3.66329	1.47818	0.440466	-0.14734
K0019	K0019	10.0191		0.028686	0.0355941	-19.4081	-0.0937084	-1.54233	-1.44862		100	127	123		65	66	62	MEG2112	MEG2112	MEG2112	72.736	77.4913	86.3315	72.736	77.4913	86.3315	1.97771	1.15827	0.733636	-0.104482
K0020	K0020	11.2855		0.0365412	0.025988	40.6082	0.148011	-1.43722	-1.58523		94	105	111		82	80	78	MEG2032	MEG2032	MEG2032	66.2673	72.4344	78.8836	66.2673	72.4344	78.8836	1.6759	1.30735	0.513342	-0.09829
K0021	K0021	11.8169		0.0885772	0.026154	238.676	0.529785	-1.05268	-1.58246		121	121	124		77	77	77	MEG2032	MEG2032	MEG2042	65.0331	70.0488	77.4716	65.0331			0.439044	0.166144	0.107258	-0.134363
K0023	K0023	7.65847		0.0665984	0.0484858	37.3566	0.13785	-1.17654	-1.31439		100	142	135		71	66	70	MEG2042	MEG2042	MEG2042	68.6443	76.2373	76.735	68.6443			1.02865	0.205763	0.106354	-0.16388
K0024	K0024	13.1421		0.0833901	0.0379773	119.579	0.341591	-1.07889	-1.42048		112	137	130		65	65	61	MEG2032	MEG2042	MEG2042	65.0967	68.7891	80.5611	65.0967			0.693686	0.206902	0.108605	-0.150533
K0025	K0025	9.92486		0.0658813	0.0404625	62.8205	0.211709	-1.18124	-1.39295		121	126	141		47	46	45	MEG2122	MEG2122	MEG2122	68.7065	79.9606	84.9789	68.7065			0.487438	0.201838	0.176915	-0.117691
K0029	K0029	10.7937		0.0712381	0.0252134	182.54	0.451081	-1.14729	-1.59837		112	124	112		72	77	75	MEG2112	MEG2112	MEG2112	61.1428	73.7563	78.7897	61.1428	73.7563	78.7897	1.38633	1.06018	0.378075	-0.103386
K0030		8.71038		0.102069	0.0705662	44.6423	0.160295	-0.991108	-1.1514
K0031	K0031	13.2855		0.220926	0.0307121	619.345	0.856937	-0.655754	-1.51269		118	124	119		77	80	81	MEG2042	MEG2042	MEG2032	54.9217	60.8686	69.8781	54.9217	60.8686	69.8781	5.00427	2.57581	0.838209	-0.13377
K0032		6.90847		0.08755	0.039325	122.632	0.347587	-1.05774	-1.40533
K0033	K0033	9.54645		0.093675	0.0331	183.006	0.451796	-1.02838	-1.48017		94	122	112		72	80	73	MEG2342	MEG2112	MEG2112	66.3297	71.0906	76.1628	66.3297	71.0906	76.1628	2.82752	2.38136	0.611981	-0.104552
K0035	K0035	10.3825		0.0724602	0.0411813	75.9541	0.245399	-1.1399	-1.3853		109	108	99		82	82	85	MEG2112	MEG2112	MEG2112	72.3983	83.8808	87.6812	72.3983	83.8808	87.6812	1.02103	0.601106	0.453149	-0.095589
K0036	K0036	11.4303		0.0511854	0.0397235	28.8541	0.110098	-1.29085	-1.40095		94	105	104		58	62	56	MEG2032	MEG2032	MEG2032	61.0781	62.3649	67.4481	61.0781	62.3649	67.4481	0.838006	0.865082	0.313466	-0.072209
K0039	K0039	7.90301		0.0637917	0.0321936	98.1505	0.296995	-1.19524	-1.49223		91	135	126		80	82	81	MEG2112	MEG2112	MEG2342	66.223	77.2557	77.8609	66.223	77.2557		0.631684	0.282407	0.130488	-0.133951
K0040	K0040	11.1667		0.0532746	0.0335423	58.8282	0.200928	-1.27348	-1.47441		124	91	108		73	71	72	MEG2042	MEG2112	MEG2032	72.2891	86.3272	92.5319	72.2891	86.3272	92.5319	0.515026	0.387705	0.324131	-0.061783
K0041		10.5833		0.0528688	0.0196984	168.391	0.428769	-1.2768	-1.70557
K0042		12.6339		0.0570884	0.0229979	148.233	0.394859	-1.24345	-1.63831
K0043		7.28552		0.0636134	0.0184591	244.619	0.537339	-1.19645	-1.73379
K0044	K0044	8.00546		0.0426854	0.0263819	61.7977	0.208972	-1.36972	-1.57869		115	122	124		65	63	66	MEG2112	MEG2032	MEG2032	73.7856	66.1075	67.4753	73.7856	66.1075		0.34118	0.221698	0.185335	-0.079393
K0045	K0045	8.99454		0.0680534	0.0599173	13.579	0.0552979	-1.16715	-1.22245		103	126	116		99	98	97	MEG2042	MEG2042	MEG2032	73.9169	96.2036	111.266	73.9169			0.163989	0.116984	0.107613	-0.0614
K0046		6.72541		0.0878046	0.0262487	234.511	0.52441	-1.05648	-1.58089
K0048	K0048	12.7058		0.0365429	0.0289459	26.2454	0.101215	-1.4372	-1.53841		94	124	118		81	82	82	MEG2112	MEG2112	MEG2112	63.6178	73.624	84.9792	63.6178	73.624	84.9792	0.825534	0.431522	0.493093	-0.082032
K0049	K0049	15.1257		0.0700282	0.0500921	39.7988	0.145503	-1.15473	-1.30023		103	121	117		71	81	70	MEG2042	MEG2032	MEG2032	59.9519	63.7653	69.9448	59.9519	63.7653	69.9448	1.27687	1.40323	0.576692	-0.058211
K0050	K0050	12.9563		0.0676548	0.0334182	102.449	0.306315	-1.1697	-1.47602		97	121	112		73	68	73	MEG2112	MEG2112	MEG2032	62.4485	70.0632	77.5998	62.4485	70.0632	77.5998	1.82461	1.61395	0.502727	-0.094494
K0051		10.9699		0.0913324	0.0573167	59.3469	0.202344	-1.03938	-1.24172
K0052	K0052	11.8892		0.0542596	0.0511325	6.1156	0.0257792	-1.26552	-1.2913		118	138	139		74	75	72	MEG2342	MEG2342	MEG2342	73.7633	86.2397	104.127	73.7633	86.2397		2.11149	0.600697	0.23246	-0.157049
K0053	K0053	12.6083		0.0560154	0.0263057	112.94	0.328258	-1.25169	-1.57995		106	121	115		69	68	71	MEG2112	MEG2042	MEG2042	69.7921	74.9528	75.1285	69.7921	74.9528		2.24543	0.609563	0.15193	-0.163031
K0054	K0054	10.9867		0.0500943	0.0249396	100.862	0.302898	-1.30021	-1.60311		106	130	121		95	96	94	MEG2112	MEG2112	MEG2112	59.9483	69.914	77.415	59.9483	69.914	77.415	5.73467	4.2786	1.96766	-0.096336
K0056	K0056	15.5142		0.0499841	0.0236338	111.494	0.325299	-1.30117	-1.62647		124	115	120		86	84	82	MEG2032	MEG2032	MEG2032	61.1648	71.3098	72.52	61.1648	71.3098		1.76889	1.03472	0.20608	-0.134824
